# Lineage-specific LTR Retrotransposon Repertoires Engage OCT4–SOX2–SMARCA4 Chromatin Regulatory Architecture in Mouse and Human Pluripotent Stem Cells

**DOI:** 10.64898/2026.11.23.768445

**Authors:** Hikaru Suzuki, Kenji Ichiyanagi

## Abstract

**Background:** Long terminal repeat (LTR) retrotransposons contribute to regulatory sequences in mammalian genomes and provide binding sites for pluripotency-related transcription factors (TFs), such as POU5F1 (also called OCT4). SMARCA4 (also called BRG1), the ATPase catalytic subunit of BRG1/BRM-associated factor (BAF) chromatin-remodeling complexes, cooperates with pluripotency-related TFs and regulates chromatin accessibility. However, whether SMARCA4 preferentially occupies specific LTR subfamilies, whether it promotes chromatin accessibility at these elements, and how its occupancy relates to that of pluripotency-related TFs remains unclear. Here, we investigated the relationship between LTR retrotransposons and POU5F1–SOX2–SMARCA4 chromatin regulatory mechanisms in mouse and human pluripotent stem cells.

**Results:** Analysis of publicly available datasets revealed that SMARCA4 preferentially occupies specific LTR subfamilies, including RLTR13D6 and RLTR9E, in mouse embryonic stem cells. These LTRs exhibited accessible chromatin and active histone modifications, and were co-occupied by POU5F1 and SOX2. SMARCA4 depletion was associated with reduced chromatin accessibility and POU5F1/SOX2 occupancy at these LTRs, whereas POU5F1 depletion reduced both SMARCA4 occupancy and chromatin accessibility, suggesting cooperative binding. Taxonomic classification showed that most SMARCA4-bound LTRs belong to evolutionary young, rodent-specific families. Human pluripotent cells were also analyzed for the binding of POU5F1, SOX2, and SMARCA4, which revealed that a similar POU5F1–SOX2–SMARCA4 architecture engages primate-specific LTR families distinct from mouse LTRs.

**Conclusions:** Our findings suggest that lineage-specific LTR repertoires can participate in a shared architecture of pluripotency TFs and chromatin remodeling factor. The association of evolutionarily distinct LTR repertoires with POU5F1/SOX2 and SMARCA4 in mouse and human pluripotent stem cells raises the possibility that non-orthologous, lineage-specific transposable elements were incorporated independently into similar regulatory architectures during mammalian evolution generating lineage-specific cis-regulatory networks.
