## Supplementary material for "Lineage-specific LTR Retrotransposon Repertoires Engage OCT4–SOX2–SMARCA4 Chromatin Regulatory Architecture in Mouse and Human Pluripotent Stem Cells": All Supplemental Tables

### Sheet: Table S1
Table S1. GEO accession numbers for the datasets used in this study
Mouse
Dataset (GSE)	Condition	GSM accession numbers	Related figures
GSE87820	BRG1 ChIP-seq, BRG1fl, UNT	GSM2521514 GSM2521515 GSM2521516	Fig1A-C. Fig2B-C. FigS4A-D.
GSE87820	OCT4 ChIP-seq, BRG1fl, UNT	GSM2341309 GSM2341310 GSM2341311	Fig2B-C. Fig3G-I. FigS4A-B.
GSE87820	OCT4 ChIP-seq, BRG1fl, 72hTAM	GSM2341312 GSM2341313 GSM2341314	Fig3G-I.
GSE87820	SOX2 ChIP-seq, BRG1fl, UNT	GSM2341315 GSM2341316 GSM2341317	Fig2B-C. Fig3J-L. FigS4A-B.
GSE87820	SOX2 ChIP-seq, BRG1fl, 72hTAM	GSM2341318 GSM2341319 GSM2341320	Fig3J-L.
GSE87820	BRG1 ChIP-seq, ZHBTC4, UNT	GSM2341302 GSM2341303 GSM2341304	Fig4D-F.
GSE87820	BRG1 ChIP-seq, ZHBTC4, 24hDOX	GSM2341305 GSM2341306 GSM2341307	Fig4D-F.
GSE87819	ATAC-seq, ZHBTC4, UNT	GSM2341271 GSM2341272 GSM2341273	Fig4A-C.
GSE87819	ATAC-seq, ZHBTC4, 24hDOX	GSM2341274 GSM2341275 GSM2341276	Fig4A-C.
GSE87819	ATAC-seq, BRG1fl, UNT	GSM2341277 GSM2341278 GSM2341279	Fig1B-C. FigS4A-B. Fig3A-C.
GSE87819	ATAC-seq, BRG1fl, 72hTAM	GSM2341280 GSM2341281 GSM2341282	Fig3A-C.
GSE162739	ChIP-seq, H3K27ac	GSM4958814	Fig1B-C. FigS4A-B. Fig3A-C.
GSE162739	ChIP-seq, H3K4me1	GSM4958820	Fig1B-C.
GSE162739	ChIP-seq, Input	GSM4958799	Fig1B-C. FigS4A-B. Fig3A-C.
GSE112130	ATAC-seq, Brg1 control	GSM3058319 GSM3058320 GSM3058321	Fig3D-F.
GSE112130	ATAC-seq, Brg1 KO	GSM3058322 GSM3058323 GSM3058324	Fig3D-F.
GSE154379	ChIP-seq, H3K4me3	GSM4670057 GSM4670059 GSM4670060 GSM4670061	Fig1B-C. FigS4A-B. Fig3A-C.
GSE154379	ChIP-seq, H3K4me3 Input	GSM4670067 GSM4670069 GSM4670070	Fig1B-C. FigS4A-B. Fig3A-C.
GSE87821	RNA-seq, BRG1fl, UNT	GSM2341328 GSM2341329 GSM2341330	FigS3A.
GSE87821	RNA-seq, BRG1fl, 72h TAM	GSM2341331 GSM2341332 GSM2341333	FigS3A.
GSE87821	RNA-seq, ZHBTC4, UNT	GSM2341322 GSM2341323 GSM2341324	FigS3B-C.
GSE87821	RNA-seq, ZHBTC4, 24h DOX	GSM2341325 GSM2341326 GSM2341327	FigS3B-C.
Human
Dataset (GSE)	Condition	GSM accession numbers	Related figures
GSE233635	ChIP-seq, OCT4	GSM7431741 GSM7431742	Fig6C-D.
GSE233635	ChIP-seq, SOX2	GSM7431743 GSM7431744	Fig6C-D.
GSE233635	ChIP-seq, Input	GSM9405036	Fig6C-D.
GSE124903	ChIP-seq, SMARCA4	GSM3558551	Fig6C-D.
GSE124903	ChIP-seq, H3K27ac	GSM3558547	Fig6C-D.
GSE201295	ChIP-seq, H3K4me3	GSM6057973 GSM6057974	Fig6C-D.
GSE201295	ChIP-seq, Input	GSM6057969 GSM6057970	Fig6C-D.
GSE167979	ATAC-seq, BRG1 WT	GSM5121151	Fig6C-G.
GSE167979	ATAC-seq, BRG1 KO	GSM5121153 GSM5121154 GSM5121155	Fig6C-G.

### Sheet: Table S2
Table S2. Enrichment analysis of TE
Mouse							Human
TE_name	TE_family	TE_class	overlap_number	p_adj			TE_name	TE_family	TE_class	overlap_number	p_adj
RLTR13D6	ERVK	LTR	131	2.32093e-222			LTR49	ERV1	LTR	106	4.39467e-122
RLTR9E	ERVK	LTR	106	6.48519e-176			MER4D	ERV1	LTR	107	7.79952e-118
RLTR9D	ERVK	LTR	53	1.54143e-84			MER67D	ERV1	LTR	80	2.31709e-97
RLTR13G	ERVK	LTR	38	1.62667e-52			MER5A1	hAT-Charlie	DNA	128	2.38295e-81
RLTR13E	ERVK	LTR	38	1.25351e-49			LTR7	ERV1	LTR	97	1.38394e-80
RLTR9A3	ERVK	LTR	32	2.16231e-46			MER4CL34	ERV1	LTR	69	1.21567e-77
RLTR9D2	ERVK	LTR	18	2.11187e-31			MER4D1	ERV1	LTR	84	9.86808e-76
MMERVK9C_I-int	ERVK	LTR	38	1.5622e-23			MER67C	ERV1	LTR	74	1.13602e-71
RMER10A	ERVL	LTR	30	4.20585e-21			MER34C_	ERV1	LTR	48	6.52129e-58
RLTR41C	ERV1	LTR	11	3.79988e-18			MER4B	ERV1	LTR	68	3.18781e-55
RLTR9A3A	ERVK	LTR	10	1.73054e-14			MER11C	ERVK	LTR	65	9.14476e-45
LTRIS2	ERV1	LTR	18	1.76519e-13			LTR9C	ERV1	LTR	27	2.27595e-37
RLTR25B	ERVK	LTR	20	1.88841e-13			MER5A	hAT-Charlie	DNA	113	3.22117e-34
MMERVK9E_I-int	ERVK	LTR	24	2.18638e-13			MER4A1	ERV1	LTR	52	5.81239e-34
MLTR25A	ERVK	LTR	20	3.56768e-13			MER4D0	ERV1	LTR	30	1.26038e-32
RLTR9A3B	ERVK	LTR	10	4.51449e-13			MER4A	ERV1	LTR	37	2.21204e-31
PB1D10	Alu	SINE	42	1.19557e-09			LTR8A	ERV1	LTR	45	2.47223e-30
RLTR13C3	ERVK	LTR	12	2.09102e-09			MER21C	ERVL	LTR	76	2.80701e-29
RMER10B	ERVL	LTR	15	2.09102e-09			MER74A	ERVL	LTR	40	5.9594e-27
B1F1	Alu	SINE	23	7.46532e-09			LTR6A	ERV1	LTR	24	7.21991e-25
RLTR23	ERV1	LTR	12	1.88107e-08			LTR29	ERV1	LTR	25	4.65215e-22
PB1D7	Alu	SINE	23	4.11706e-08			LTR9B	ERV1	LTR	26	5.39463e-21
PB1D11	Alu	SINE	18	2.06345e-07			MER11B	ERVK	LTR	30	2.81687e-20
RLTR13D4	ERVK	LTR	7	2.14806e-07			LTR48	ERV1	LTR	28	3.0277e-20
RLTR41	ERV1	LTR	10	2.21061e-07			MER4E1	ERV1	LTR	29	4.07546e-19
RLTR9A2	ERVK	LTR	6	2.76835e-07			MER67B	ERV1	LTR	19	7.77374e-17
RMER16B2	ERVK	LTR	6	1.31362e-06			LTR9A1	ERV1	LTR	20	5.48883e-16
RLTR9B2	ERVK	LTR	5	4.0065e-06			LTR36	ERV1	LTR	19	5.75277e-16
RLTR25A	ERVK	LTR	10	4.0065e-06			LTR22B1	ERVK	LTR	14	7.01621e-16
MLTR14	ERV1	LTR	16	1.32321e-05			LTR9D	ERV1	LTR	23	1.32865e-15
RMER16_Mm	ERVK	LTR	6	2.17078e-05			MER4C	ERV1	LTR	19	9.62175e-15
RMER16A3	ERVK	LTR	5	8.67232e-05			MER74B	ERVL	LTR	19	5.22909e-12
RLTR9A	ERVK	LTR	6	9.20825e-05			PRIMA4_LTR	ERV1	LTR	14	1.31944e-11
RLTR13C2	ERVK	LTR	8	0.000216422			MamGypLTR3a	Gypsy	LTR	18	1.74469e-11
B1_Mus1	Alu	SINE	49	0.000334185			LTR24C	ERV1	LTR	13	2.57053e-11
MLTR18B_MM	ERVK	LTR	5	0.000595091			MER4-int	ERV1	LTR	40	4.279e-11
MamGypLTR3a	Gypsy	LTR	3	0.000632464			MER34C	ERV1	LTR	9	2.24374e-10
MER5A	hAT-Charlie	DNA	10	0.000923132			MER41B	ERV1	LTR	30	2.5365e-10
RLTR11B	ERVK	LTR	6	0.00136845			MamTip2	hAT-Tip100	DNA	26	3.55834e-10
RMER21A	ERV1	LTR	5	0.00195556			LTR48B	ERV1	LTR	18	3.69493e-10
RLTR12E	ERVK	LTR	5	0.00195556			MER34A1	ERV1	LTR	15	5.3753e-10
ERVB3_1-LTR_MM	ERVK	LTR	4	0.0021489			MER34C2	ERV1	LTR	13	1.48845e-09
RLTR11A2	ERVK	LTR	9	0.00370183			LTR37A	ERV1	LTR	19	1.57893e-09
RLTR9B	ERVK	LTR	3	0.00768428			LTR22C2	ERVK	LTR	8	1.64342e-09
B1F2	Alu	SINE	12	0.00817747			LFSINE_Vert	tRNA	SINE	15	5.35813e-09
RLTR12D	ERVK	LTR	4	0.0151363			AmnSINE1	5S-Deu-L2	SINE	15	5.42058e-09
B1_Mus2	Alu	SINE	33	0.017026			MER4A1_	ERV1	LTR	13	5.9165e-09
ETnERV2-int	ERVK	LTR	10	0.0173124			MER34B	ERV1	LTR	13	1.8667e-08
RLTR17	ERVK	LTR	8	0.0209634			MER21B	ERVL	LTR	29	1.95148e-08
ERVB7_3-LTR_MM	ERVK	LTR	3	0.0244664			MLT2B1	ERVL	LTR	29	2.46616e-07
							LTR23	ERV1	LTR	11	3.1759e-07
							MER34A	ERV1	LTR	15	5.51692e-07
							Tigger19b	TcMar-Tigger	DNA	16	1.33877e-06
							Charlie30a	hAT-Charlie	DNA	8	1.37943e-06
							LTR82B	ERVL	LTR	13	2.68167e-06
							LTR68	ERV1	LTR	8	3.42736e-06
							LTR5_Hs	ERVK	LTR	17	3.42736e-06
							LTR34	ERV1	LTR	8	3.90248e-06
							LTR26E	ERV1	LTR	6	4.07407e-06
							LTR26D	ERV1	LTR	7	6.80291e-06
							LTR55	ERVL?	LTR	9	7.05731e-06
							LTR41C	ERVL	LTR	10	1.02593e-05
							MER51B	ERV1	LTR	10	1.57513e-05
							Eulor8	TcMar?	DNA	5	1.62772e-05
							MSTB-int	ERVL-MaLR	LTR	19	1.65703e-05
							LTR72	ERV1	LTR	6	2.10578e-05
							LTR40A1	ERVL	LTR	8	4.41406e-05
							LTR26C	ERV1	LTR	7	8.10256e-05
							LTR50	ERVL	LTR	16	0.000102502
							LTR19B	ERV1	LTR	7	0.000151334
							LTR8	ERV1	LTR	25	0.00015462
							L1MCb	L1	LINE	21	0.000169612
							MER61-int	ERV1	LTR	19	0.000397086
							LTR81B	Gypsy	LTR	9	0.000400358
							LTR35A	ERV1	LTR	4	0.000611538
							MER4B-int	ERV1	LTR	15	0.000916486
							LTR43	ERV1	LTR	7	0.000981325
							MER126		DNA	4	0.00164571
							MER103C	hAT-Charlie	DNA	20	0.00310801
							MER77B	ERVL	LTR	11	0.00314752
							MamRep434	TcMar-Tigger	DNA	9	0.00360477
							MER51-int	ERV1	LTR	9	0.00510138
							LTR56	ERV1	LTR	8	0.00517045
							LTR54	ERV1	LTR	8	0.00518598
							UCON132b	hAT-Tip100	DNA	5	0.00803777
							LTR40c	ERVL	LTR	6	0.0147043
							LTR49-int	ERV1	LTR	16	0.0153946
							LTR24B	ERV1	LTR	5	0.0168081
							LTR35	ERV1	LTR	3	0.0170536
							MER91C	hAT-Tip100	DNA	5	0.0181992
							LTR21A	ERV1	LTR	3	0.0181992
							LTR73	ERV1	LTR	4	0.02147
							LTR33A_	ERVL	LTR	9	0.0218391
							LTR26B	ERV1	LTR	3	0.0242144
							Eulor6D		DNA?	2	0.0243327
							LTR79	ERVL	LTR	12	0.0262422
							MSTA-int	ERVL-MaLR	LTR	31	0.0278405
							LTR81AB	Gypsy	LTR	3	0.0288021
							L3b	CR1	LINE	18	0.0290774
							MER110A	ERV1	LTR	5	0.0320567
							MER11A	ERVK	LTR	13	0.0332506
							Penelope1_Vert	Penelope	LINE	4	0.0341583
							LTR21B	ERV1	LTR	2	0.0366051
							MER5B	hAT-Charlie	DNA	30	0.039104
							MamSINE1	tRNA-RTE	SINE	11	0.0404093
							MSTB1	ERVL-MaLR	LTR	19	0.0404093
							MER4E	ERV1	LTR	7	0.0489455
							Mam_R4	Dong-R4	LINE	4	0.049596
							MER41C	ERV1	LTR	6	0.049596
